# High resolution parallel sequencing reveals multi-strain *Campylobacter* in broiler chicken flocks testing ‘negative’ by conventional culture methods: implications for control of *Campylobacter* infection

**DOI:** 10.1101/2022.03.28.485779

**Authors:** Frances M. Colles, Daniela Karasova, Magdalena Crhanova, Stephen G. Preston, Adrian L. Smith, Marian S. Dawkins, Ivan Rychlik, Sabine G. Gebhardt-Henrich

## Abstract

Contaminated chicken meat is a major source of human Campylobacteriosis and rates of infection remain high, despite efforts to limit the colonisation of broiler (meat) chicken flocks on farms. Using conventional testing methods of culture or qPCR, *Campylobacter* is typically detected amongst broiler flocks from 3 weeks of age, leading to the assumption that infection is introduced horizontally into chicken rearing houses at this time. In this study, we use parallel sequencing of a fragment of the *Campylobacter* outer membrane protein, encoded by the *porA* gene, to test for presence of *Campylobacter* DNA amongst fresh faecal samples collected from broiler flocks aged 23-28 days. *Campylobacter* DNA was detected in all of the 290 samples tested using the *porA* target, and in 48% of samples using 16S bacterial profiling, irrespective of whether or not *Campylobacter* could be detected using conventional qPCR thresholds. A single *porAf2* variant was predominant amongst flocks that would be determined to be *Campylobacter ‘*positive’ by conventional means, but a diverse pattern was seen amongst flocks that were *Campylobacter* ‘negative’. The ability to routinely detect low levels of *Campylobacter* amongst broiler flocks at a much earlier age than would conventionally be identified requires a re-examination of how and when biosecurity measures are best applied for live birds. In addition, it may be useful to investigate why single *Campylobacter* variants proliferate in some broiler flocks and not others.
