## Supplementary data Table S1 for "High resolution parallel sequencing reveals multi-strain *Campylobacter* in broiler chicken flocks testing ‘negative’ by conventional culture methods: implications for control of *Campylobacter* infection"

### Sheet: Sheet1
Flock_flock ID	SampleID	BirdID	Month	Year	Age (day)	qPCR: C. jejuni (mapA)		qPCR: C. coli (ceuE)		% Campylobacter in total	Number of different	Number of porAf2	Simpson's	Shannon's
						CT	Copy number	CT	Copy number	microbiota (16S rRNA)	porAf2 variants	reads available	Diversity (porAf2)	Diversity (porAf2)
Farm1_1	605	Bird 1	11	2017	25	Negative	0	Negative	0	0	18	1531	0.662	1.306
Farm1_1	606	Bird 2	11	2017	25	Negative	0	Negative	0	0	11	849	0.803	1.736
Farm1_1	609	Bird 3	11	2017	25	Negative	0	Negative	0	0	8	1961	0.166	0.392
Farm1_1	610	Bird 4	11	2017	25	36	226.4	35.3	53.1	0	17	2559	0.443	0.727
Farm1_1	611	Bird 5	11	2017	25	Negative	0	Negative	0	0	14	3265	0.752	1.676
Farm1_1	612	Bird 6	11	2017	25	Negative	0	34.9	69	0	34	11003	0.822	2.029
Farm1_1	613	Bird 7	11	2017	25	36	244.2	34.9	150.4	0	14	2645	0.682	1.38
Farm1_1	614	Bird 8	11	2017	25	Negative	0	36.6	20.3	0	13	1708	0.616	1.221
Farm1_1	615	Bird 9	11	2017	25	Negative	0	Negative	0	0	19	3763	0.748	1.602
Farm1_1	616	Bird 10	11	2017	25	35	371	36.5	22.3	0	13	1180	0.578	1.138
Farm1_1	617	Bird 11	11	2017	25	Negative	0	36.7	18.6	0	15	1738	0.804	1.772
Farm1_1	618	Bird 12	11	2017	25	Negative	0	Negative	0	0	13	1519	0.708	1.47
Farm1_1	619	Bird 13	11	2017	25	Negative	0	Negative	0	0	13	784	0.776	1.618
Farm1_1	620	Bird 14	11	2017	25	Negative	0	36.5	21.9	0	20	3335	0.824	1.926
Farm2_2	661	Bird 1	1	2018	28	Negative	0	Negative	0	0	15	1681	0.777	1.723
Farm2_2	663	Bird 2	1	2018	28	Negative	0	36.8	18.6	0	18	1427	0.677	1.442
Farm2_2	664	Bird 3	1	2018	28	Negative	0	36.5	24.5	0	13	1161	0.626	1.197
Farm2_2	665	Bird 4	1	2018	28	Negative	0	35.0304	27.1561	0	22	3131	0.772	1.73
Farm2_2	667	Bird 5	1	2018	28	Negative	0	Negative	0	0	22	6903	0.814	1.923
Farm2_2	668	Bird 6	1	2018	28	Negative	0	Negative	0	0	14	2682	0.726	1.428
Farm2_2	669	Bird 7	1	2018	28	Negative	0	Negative	0	0	10	888	0.702	1.319
Farm2_2	670	Bird 8	1	2018	28	Negative	0	Negative	0	0	15	3286	0.718	1.477
Farm2_2	671	Bird 9	1	2018	28	Negative	0	Negative	0	0.383352	19	3696	0.818	1.848
Farm2_2	673	Bird 10	1	2018	28	Negative	0	Negative	0	0.650888	12	1050	0.704	1.317
Farm2_2	674	Bird 11	1	2018	28	Negative	0	Negative	0	0.649351	13	1112	0.573	1.206
Farm2_2	676	Bird 12	1	2018	28	Negative	0	Negative	0	0.56483	19	2537	0.792	1.756
Farm2_2	677	Bird 13	1	2018	28	Negative	0	Negative	0	0.376946	18	2715	0.641	1.218
Farm2_2	678	Bird 14	1	2018	28	Negative	0	Negative	0	0.535019	15	1685	0.708	1.4
Farm2_2	679	Bird 15	1	2018	28	Negative	0	Negative	0	0.53228	13	407	0.747	1.582
Farm2_2	680	Bird 16	1	2018	28	Negative	0	Negative	0	0.442248	24	6358	0.802	1.787
Farm3_3	681	Bird 1	2	2018	27	22.7482	127403776	Negative	0	11.5844	33	87694	0.03	0.124
Farm3_3	684	Bird 2	2	2018	27	23.0803	66911156	Negative	0	27.3688	35	70477	0.034	0.135
Farm3_3	685	Bird 3	2	2018	27	21.5242	451404128	Negative	0	68.3717	36	83710	0.034	0.136
Farm3_3	686	Bird 4	2	2018	27	22.7617	91024888	Negative	0	2.22886	36	80504	0.036	0.143
Farm3_3	687	Bird 5	2	2018	27	19.6887	2904464128	Negative	0	19.2277	35	112823	0.031	0.126
Farm3_3	688	Bird 6	2	2018	27	19.2293	4827720192	Negative	0	37.7467	36	104288	0.032	0.128
Farm3_3	689	Bird 7	2	2018	27	35.964	33.3369	Negative	0	13.1842	35	73251	0.032	0.129
Farm3_3	690	Bird 8	2	2018	27	22.0719	200826576	Negative	0	5.37433	34	83812	0.031	0.126
Farm3_3	691	Bird 9	2	2018	27	19.6306	2887969792	Negative	0	79.0282	37	118754	0.031	0.124
Farm3_3	693	Bird 10	2	2018	27	22.7242	104456896	Negative	0	2.03865	35	72445	0.035	0.139
Farm3_3	694	Bird 11	2	2018	27	20.6646	1191093760	Negative	0	6.60181	36	86721	0.034	0.135
Farm3_3	696	Bird 12	2	2018	27	22.312	2.33446e+06	Negative	0	9.63042	34	79342	0.032	0.131
Farm3_3	698	Bird 13	2	2018	27	21.7335	3595168	Negative	0	1.57081	33	96441	0.033	0.133
Farm3_3	699	Bird 14	2	2018	27	22.4178	2.20155e+06	19.716	1931786	7.83369	35	92727	0.035	0.138
Farm3_3	700	Bird 15	2	2018	27	16.9653	95670504	36.6035	33.8337	58.1454	32	91124	0.033	0.132
Farm2_4	704	Bird 1	2	2018	25	Negative	0	Negative	0	0.55905	26	2937	0.64	1.325
Farm2_4	705	Bird 2	2	2018	25	37.0145	93.9306	Negative	0	0.453234	17	2168	0.457	0.801
Farm2_4	706	Bird 3	2	2018	25	Negative	0	Negative	0	0.591761	17	1859	0.581	1.034
Farm2_4	707	Bird 4	2	2018	25	Negative	0	Negative	0	0.413722	16	1127	0.704	1.453
Farm2_4	709	Bird 5	2	2018	25	37.3802	72.7337	Negative	0	0.686973	11	906	0.485	0.761
Farm2_4	710	Bird 6	2	2018	25	Negative	0	36.6434	32.8101	0.756694	9	477	0.286	0.651
Farm2_4	711	Bird 7	2	2018	25	Negative	0	Negative	0	0.381291	12	2447	0.709	1.439
Farm2_4	712	Bird 8	2	2018	25	Negative	0	36.6642	32.4845	0	20	2290	0.771	1.638
Farm2_4	713	Bird 9	2	2018	25	Negative	0	36.5397	35.116	0	22	4721	0.735	1.58
Farm2_4	714	Bird 10	2	2018	25	36.8887	102.026	Negative	0	0	11	666	0.497	0.824
Farm2_4	715	Bird 11	2	2018	25	Negative	0	36.3696	39.1896	0	17	1590	0.616	1.119
Farm2_4	716	Bird 12	2	2018	25	36.9487	97.8972	36.9458	27.0051	0	25	3384	0.821	1.995
Farm2_4	719	Bird 13	2	2018	25	Negative	0	Negative	0	0	33	6689	0.636	1.471
Farm2_4	720	Bird 14	2	2018	25	Negative	0	Negative	0	0	8	2253	0.517	0.947
Farm1_5	745	Bird 1	3	2018	26	Negative	0	36.8499	65.8935	0	20	2464	0.814	1.864
Farm1_5	746	Bird 2	3	2018	26	Negative	0	Negative	0	0	8	946	0.491	0.952
Farm1_5	747	Bird 3	3	2018	26	Negative	0	Negative	0	0	15	1915	0.752	1.637
Farm1_5	748	Bird 4	3	2018	26	Negative	0	Negative	0	0	11	1227	0.693	1.353
Farm1_5	749	Bird 5	3	2018	26	35.7433	224.493	35.6519	1.42584e-07	0	12	846	0.377	0.817
Farm1_5	751	Bird 6	3	2018	26	Negative	0	38.3208	0.334412	0	8	1295	0.505	0.754
Farm1_5	752	Bird 7	3	2018	26	Negative	0	Negative	0	0	11	1240	0.393	0.811
Farm1_5	754	Bird 8	3	2018	26	Negative	0	Negative	0	0	23	3490	0.835	1.952
Farm1_5	755	Bird 9	3	2018	26	Negative	0	36.8887	1.55488	0	16	2456	0.695	1.377
Farm1_5	756	Bird 10	3	2018	26	Negative	0	36.6636	6.76636	0	31	6329	0.626	1.527
Farm1_5	757	Bird 11	3	2018	26	Negative	0	Negative	0	0	28	9025	0.773	1.905
Farm1_5	760	Bird 12	3	2018	26	Negative	0	Negative	0	0	28	9242	0.699	1.55
Farm1_5	761	Bird 13	3	2018	26	Negative	0	Negative	0	0.0102501	29	4898	0.756	1.669
Farm1_5	763	Bird 14	3	2018	26	Negative	0	Negative	0	0	30	4081	0.784	1.768
Farm1_5	764	Bird 15	3	2018	26	Negative	0	Negative	0	0	10	964	0.538	0.889
Farm3_6	805	Bird 1	5	2018	24	36.5678	65.9609	36.7834	1.74075	0	15	2598	0.642	1.342
Farm3_6	806	Bird 2	5	2018	24	Negative	0	Negative	0	0	37	11306	0.634	1.461
Farm3_6	808	Bird 3	5	2018	24	Negative	0	Negative	0	0	22	6736	0.744	1.512
Farm3_6	809	Bird 4	5	2018	24	Negative	0	Negative	0	0	31	11602	0.737	1.549
Farm3_6	811	Bird 5	5	2018	24	Negative	0	Negative	0	0	18	3910	0.671	1.34
Farm3_6	812	Bird 6	5	2018	24	Negative	0	Negative	0	0	28	6453	0.787	1.705
Farm3_6	813	Bird 7	5	2018	24	Negative	0	Negative	0	1.39211	19	4999	0.79	1.766
Farm3_6	814	Bird 8	5	2018	24	Negative	0	Negative	0	1.5615	17	3114	0.626	1.351
Farm3_6	816	Bird 9	5	2018	24	Negative	0	Negative	0	0.908131	19	4237	0.794	1.701
Farm3_6	817	Bird 10	5	2018	24	Negative	0	Negative	0	1.10957	13	1212	0.598	1.091
Farm3_6	818	Bird 11	5	2018	24	Negative	0	Negative	0	0.908873	8	1997	0.665	1.124
Farm3_6	819	Bird 12	5	2018	24	Negative	0	Negative	0	0.737853	16	2019	0.766	1.583
Farm3_6	822	Bird 13	5	2018	24	Negative	0	Negative	0	0.819809	18	3191	0.79	1.649
Farm3_6	823	Bird 14	5	2018	24	Negative	0	Negative	0	0.999092	18	1844	0.516	1.098
Farm3_6	824	Bird 15	5	2018	24	Negative	0	Negative	0	0	16	3571	0.682	1.23
Farm2_7	826	Bird 1	5	2018	26	Negative	0	Negative	0	0	21	5481	0.629	1.222
Farm2_7	827	Bird 2	5	2018	26	Negative	0	Negative	0	0	21	5652	0.822	1.876
Farm2_7	828	Bird 3	5	2018	26	32.9152	2132.68	35.5838	7.23611	0	45	27814	0.803	1.987
Farm2_7	829	Bird 4	5	2018	26	33.3628	1351.75	Negative	0	0	39	19122	0.804	1.719
Farm2_7	830	Bird 5	5	2018	26	33.6815	984.132	Negative	0	0	36	23217	0.644	1.294
Farm2_7	831	Bird 6	5	2018	26	34.2154	624.985	Negative	0	0	30	9879	0.373	0.796
Farm2_7	832	Bird 7	5	2018	26	Negative	0	Negative	0	0	23	4724	0.649	1.297
Farm2_7	833	Bird 8	5	2018	26	Negative	0	Negative	0	0	13	2106	0.628	1.17
Farm2_7	834	Bird 9	5	2018	26	Negative	0	Negative	0	0	13	1523	0.517	0.812
Farm2_7	835	Bird 10	5	2018	26	Negative	0	Negative	0	0	16	4017	0.692	1.438
Farm2_7	836	Bird 11	5	2018	26	Negative	0	Negative	0	0	22	5722	0.679	1.402
Farm2_7	837	Bird 12	5	2018	26	37.2499	10.3428	Negative	0	0	24	6014	0.561	1.001
Farm2_7	838	Bird 13	5	2018	26	Negative	0	Negative	0	0	19	3954	0.695	1.464
Farm2_7	839	Bird 14	5	2018	26	Negative	0	Negative	0	0	19	5583	0.606	1.282
Farm2_7	842	Bird 15	5	2018	26	Negative	0	Negative	0	0	26	7242	0.828	1.993
Farm2_7	844	Bird 16	5	2018	26	Negative	0	Negative	0	0	14	4066	0.503	0.968
Farm1_8	787	Bird 1	4	2018	25	Negative	0	Negative	0	0	21	3710	0.41	0.911
Farm1_8	788	Bird 2	4	2018	25	Negative	0	Negative	0	0	19	3223	0.712	1.461
Farm1_8	789	Bird 3	4	2018	25	Negative	0	Negative	0	0	7	1071	0.368	0.726
Farm1_8	790	Bird 4	4	2018	25	36.8689	18.997	38.5825	0.3759	0	16	3396	0.503	1.045
Farm1_8	791	Bird 5	4	2018	25	Negative	0	Negative	0	0	40	12377	0.734	1.816
Farm1_8	792	Bird 6	4	2018	25	Negative	0	Negative	0	0	16	1894	0.473	1.016
Farm1_8	793	Bird 7	4	2018	25	Negative	0	Negative	0	0	25	10045	0.831	1.922
Farm1_8	794	Bird 8	4	2018	25	Negative	0	Negative	0	0	25	5935	0.804	1.825
Farm1_8	795	Bird 9	4	2018	25	Negative	0	Negative	0	0	21	4205	0.715	1.355
Farm1_8	796	Bird 10	4	2018	25	Negative	0	37.0285	1.33827	0	27	7184	0.636	1.303
Farm1_8	797	Bird 11	4	2018	25	36.9346	48.3435	Negative	0	0	16	4058	0.649	1.124
Farm1_8	799	Bird 12	4	2018	25	Negative	0	Negative	0	0	22	6745	0.675	1.29
Farm1_8	800	Bird 13	4	2018	25	39.213	7.01426	Negative	0	0	16	2236	0.77	1.656
Farm1_8	801	Bird 14	4	2018	25	Negative	0	Negative	0	0	14	2234	0.732	1.412
Farm1_8	802	Bird 15	4	2018	25	Negative	0	Negative	0	0	16	3813	0.684	1.317
Farm1_8	804	Bird 16	4	2018	25	Negative	0	Negative	0	0	8	1231	0.026	0.097
Farm3_9	865	Bird 1	6	2018	27	36.7	13.2214	35.4978	18.2527	<0.001	26	5986	0.496	0.944
Farm3_9	866	Bird 2	6	2018	27	36.7831	12.048	Negative	0	0	31	6844	0.784	1.784
Farm3_9	867	Bird 3	6	2018	27	37.1638	7.92051	Negative	0	0	22	5002	0.749	1.683
Farm3_9	868	Bird 4	6	2018	27	37.3208	81.2577	36.5124	1.01594	0	28	16639	0.802	1.772
Farm3_9	869	Bird 5	6	2018	27	36.3379	194.19	35.4706	4.86327	0	31	9539	0.751	1.532
Farm3_9	870	Bird 6	6	2018	27	38.0239	46.5187	37.0037	0.577816	0	26	7489	0.755	1.583
Farm3_9	871	Bird 7	6	2018	27	36.6641	137.5	36.5661	0.945534	0	13	5077	0.696	1.442
Farm3_9	872	Bird 8	6	2018	27	36.684	135.327	35.5429	3.31662	0	23	5858	0.768	1.659
Farm3_9	875	Bird 9	6	2018	27	37.8713	52.2855	36.2103	1.36826	0	14	1853	0.445	0.747
Farm3_9	876	Bird 10	6	2018	27	36.5033	156.469	36.4516	0.999886	0	8	1294	0.668	1.215
Farm3_9	877	Bird 11	6	2018	27	37.3116	100.014	35.8809	6.19028	0	17	3730	0.771	1.573
Farm3_9	878	Bird 12	6	2018	27	Negative	0	36.7797	0.652649	0	18	1839	0.477	1.009
Farm3_9	879	Bird 13	6	2018	27	37.8531	53.0499	37.7732	0.180092	0	21	5378	0.698	1.376
Farm3_9	880	Bird 14	6	2018	27	Negative	0	37.2163	0.467162	0	13	3154	0.77	1.714
Farm3_9	882	Bird 15	6	2018	27	36.8941	125.583	36.7857	0.97435	0	23	3973	0.773	1.636
Farm3_9	884	Bird 16	6	2018	27	Negative	0	36.8425	0.615712	0.00571837	28	8816	0.783	1.807
Farm2_10	885	Bird 1	6	2018	25	Negative	0	38.6587	0.0567355	0	30	7286	0.82	1.849
Farm2_10	886	Bird 2	6	2018	25	Negative	0	37.8486	0.162628	0	20	4438	0.793	1.704
Farm2_10	887	Bird 3	6	2018	25	Negative	0	38.332	0.0867571	0	20	3861	0.808	1.861
Farm2_10	888	Bird 4	6	2018	25	Negative	0	37.8834	0.155449	0	17	7830	0.515	0.908
Farm2_10	889	Bird 5	6	2018	25	Negative	0	38.2427	0.0974341	0	19	2226	0.692	1.314
Farm2_10	890	Bird 6	6	2018	25	Negative	0	37.7144	0.193625	0	10	781	0.116	0.348
Farm2_10	892	Bird 7	6	2018	25	Negative	0	38.6972	0.0539656	0.00610836	17	3636	0.787	1.721
Farm2_10	893	Bird 8	6	2018	25	Negative	0	Negative	0	0	20	3909	0.495	0.941
Farm2_10	894	Bird 9	6	2018	25	Negative	0	Negative	0	0	20	3479	0.666	1.173
Farm2_10	895	Bird 10	6	2018	25	Negative	0	Negative	0	0	16	2712	0.687	1.261
Farm2_10	897	Bird 11	6	2018	25	Negative	0	37.1125	0.423467	0	11	1126	0.649	1.161
Farm2_10	899	Bird 12	6	2018	25	Negative	0	Negative	0	0	24	9707	0.812	1.922
Farm2_10	901	Bird 13	6	2018	25	Negative	0	Negative	0	0	20	4851	0.532	1.103
Farm2_10	902	Bird 14	6	2018	25	Negative	0	Negative	0	0	18	7389	0.262	0.538
Farm2_10	904	Bird 15	6	2018	25	Negative	0	36.5712	0.0198026	0	22	7024	0.781	1.76
Farm1_12	906	Bird 1	7	2018	23	36.3591	36.113	Negative	0	0.017375	21	5656	0.798	1.803
Farm1_11	845	Bird 1	6	2018	24	Negative	0	Negative	0	0	19	3850	0.228	0.524
Farm1_11	848	Bird 2	6	2018	24	36.2534	23.254	Negative	0	0	16	5304	0.711	1.474
Farm1_11	849	Bird 3	6	2018	24	Negative	0	Negative	0	0.00539627	14	5595	0.51	1.081
Farm1_11	850	Bird 4	6	2018	24	Negative	0	Negative	0	<0.001	29	8336	0.823	1.909
Farm1_11	851	Bird 5	6	2018	24	35.9547	57.4169	Negative	0	0.0158159	15	1704	0.748	1.529
Farm1_11	852	Bird 6	6	2018	24	36.3743	19.959	Negative	0	0.00818096	21	4467	0.831	1.894
Farm1_11	853	Bird 7	6	2018	24	30.7692	28413.1	29.1763	24839	0.164587	43	43464	0.694	1.565
Farm1_11	855	Bird 8	6	2018	24	31.0876	16585.5	29.8248	10607	0.0558098	42	54561	0.69	1.549
Farm1_11	856	Bird 9	6	2018	24	30.8724	21475.3	29.5603	14561.5	0.943267	46	55915	0.668	1.495
Farm1_11	857	Bird 10	6	2018	24	31.2418	13875.8	29.9713	9195.36	0.0934127	42	49868	0.727	1.627
Farm1_11	858	Bird 11	6	2018	24	30.6719	27068.7	29.9542	9136.39	0.0562773	39	55751	0.706	1.55
Farm1_11	859	Bird 12	6	2018	24	31.4292	11542.5	30.4329	5494.32	0.115067	44	55867	0.667	1.498
Farm1_11	860	Bird 13	6	2018	24	36.5534	15.9141	Negative	0	0.00622587	27	3628	0.619	1.293
Farm1_11	861	Bird 14	6	2018	24	37.4936	4.84786	35.5547	19.5208	0	20	7187	0.713	1.495
Farm1_11	862	Bird 15	6	2018	24	36.2111	25.3158	35.4893	21.8965	0.0129076	24	4025	0.783	1.708
Farm1_11	864	Bird 16	6	2018	24	36.4856	17.3395	35.4815	18.4229	0	27	9118	0.696	1.359
Farm1_12	907	Bird 2	7	2018	23	Negative	0	Negative	0	0.0441761	4	1321	0.162	0.31
Farm1_12	908	Bird 3	7	2018	23	Negative	0	Negative	0	0.024443	13	2122	0.733	1.491
Farm1_12	910	Bird 4	7	2018	23	Negative	0	38.8938	3.04413e-10	0.0142738	11	1600	0.507	0.751
Farm1_12	911	Bird 5	7	2018	23	Negative	0	Negative	0	0.0144141	10	611	0.415	0.928
Farm1_12	912	Bird 6	7	2018	23	Negative	0	Negative	0	<0.001	4	1790	0.498	0.7
Farm1_12	913	Bird 7	7	2018	23	Negative	0	Negative	0	0.0101881	10	1615	0.02	0.083
Farm1_12	914	Bird 8	7	2018	23	Negative	0	Negative	0	0.00826276	14	2861	0.75	1.547
Farm1_12	915	Bird 9	7	2018	23	Negative	0	38.7646	4.80815e-10	0	24	2227	0.785	1.817
Farm1_12	916	Bird 10	7	2018	23	Negative	0	Negative	0	0	5	2163	0.449	0.655
Farm1_12	918	Bird 11	7	2018	23	36.6528	25.2481	Negative	0	0	15	757	0.85	2.122
Farm1_12	920	Bird 12	7	2018	23	Negative	0	Negative	0	0	11	1808	0.093	0.233
Farm1_12	921	Bird 13	7	2018	23	Negative	0	Negative	0	<0.001	18	3621	0.786	1.665
Farm1_12	924	Bird 14	7	2018	23	Negative	0	Negative	0	0.0112483	4	369	0.151	0.312
Farm1_13	925	Bird 1	9	2018	24	Negative	0	37.1404	1.50685e-07	<0.001	9	448	0.381	0.849
Farm1_13	928	Bird 2	9	2018	24	35.8781	67.0195	38.5701	9.56944e-10	0	14	2174	0.624	1.213
Farm1_13	929	Bird 3	9	2018	24	Negative	0	Negative	0	0	15	2005	0.626	1.229
Farm1_13	930	Bird 4	9	2018	24	Negative	0	Negative	0	<0.001	13	1324	0.743	1.537
Farm1_13	931	Bird 5	9	2018	24	36.7707	21.8702	Negative	0	0	8	884	0.089	0.238
Farm1_13	933	Bird 6	9	2018	24	Negative	0	Negative	0	0.00701705	2	817	0.066	0.15
Farm1_13	938	Bird 7	9	2018	24	37.3938	56.519	36.8376	0.0121822	0.0195076	23	8806	0.835	1.941
Farm1_13	939	Bird 8	9	2018	24	37.2939	45.7045	36.4154	0.026316	0.0201364	12	1036	0.57	1.061
Farm1_13	940	Bird 9	9	2018	24	Negative	0	37.856	0.00193154	0.0344766	9	418	0.417	0.942
Farm1_13	941	Bird 10	9	2018	24	37.4457	38.6087	Negative	0	0.0327243	18	2545	0.611	1.215
Farm1_13	943	Bird 11	9	2018	24	Negative	0	Negative	0	0.0397541	4	288	0.276	0.487
Farm1_13	944	Bird 12	9	2018	24	37.0562	59.9679	Negative	0	0.0281909	22	5638	0.551	1.072
Farm2_14	945	Bird 1	9	2018	28	24.9042	45676508	36.3325	0.0306122	0.958353	52	78586	0.009	0.043
Farm2_14	946	Bird 2	9	2018	28	25.168	43478564	Negative	0	2.02704	65	138613	0.01	0.045
Farm2_14	947	Bird 3	9	2018	28	26.5221	25032024	Negative	0	0.0345442	51	81996	0.01	0.048
Farm2_14	948	Bird 4	9	2018	28	32.3701	10941.5	Negative	0	0.0772989	38	38590	0.008	0.038
Farm2_14	950	Bird 5	9	2018	28	29.9164	400245	Negative	0	0.0432684	48	48555	0.014	0.062
Farm2_14	951	Bird 6	9	2018	28	21.2905	3532587776	Negative	0	6.88104	79	220326	0.012	0.055
Farm2_14	952	Bird 7	9	2018	28	31.6405	32959.8	Negative	0	0.0232389	68	22817	0.811	2.281
Farm2_14	953	Bird 8	9	2018	28	23.0799	354702944	36.9135	0.0131375	20.9413	65	187181	0.009	0.041
Farm2_14	954	Bird 9	9	2018	28	24.0048	133292952	Negative	0	1.37055	59	118740	0.009	0.044
Farm2_14	955	Bird 10	9	2018	28	26.2084	14605971	Negative	0	0.912698	54	67719	0.01	0.049
Farm2_14	958	Bird 11	9	2018	28	30.9272	62732.9	Negative	0	0.649443	48	44028	0.042	0.15
Farm2_14	959	Bird 12	9	2018	28	23.5099	213321088	36.9404	0.0100987	1.22421	69	153836	0.01	0.046
Farm2_14	961	Bird 13	9	2018	28	24.4124	95476000	Negative	0	10.2059	77	203770	0.01	0.046
Farm2_14	962	Bird 14	9	2018	28	23.0799	7906853	Negative	0	48.7079	67	123682	0.01	0.048
Farm2_14	963	Bird 15	9	2018	28	25.0435	44330452	Negative	0	2.70422	62	131365	0.01	0.048
Farm2_14	964	Bird 16	9	2018	28	23.5479	296871776	17.2267	250000000	0.622063	79	188068	0.009	0.044
Farm1_15	965	Bird 1	10	2018	25	36.3307	270.988	37.4745	0.00997775	0.702278	12	925	0.475	1.047
Farm1_15	966	Bird 2	10	2018	25	Negative	0	Negative	0	0.818314	37	6785	0.882	2.319
Farm1_15	968	Bird 3	10	2018	25	Negative	0	Negative	0	0.607845	2	31	0.512	0.705
Farm1_15	971	Bird 4	10	2018	25	35.263	119.803	Negative	0	1.22946	4	381	0.31	0.609
Farm1_15	972	Bird 5	10	2018	25	Negative	0	Negative	0	0.677385	50	14486	0.804	2.018
Farm1_15	973	Bird 6	10	2018	25	37.072	15.1767	Negative	0	0	4	472	0.22	0.403
Farm1_15	974	Bird 7	10	2018	25	36.0277	49.8457	Negative	0	0.00546597	6	469	0.312	0.657
Farm1_15	975	Bird 8	10	2018	25	35.741	69.2522	Negative	0	0	13	3508	0.743	1.5
Farm1_15	976	Bird 9	10	2018	25	Negative	0	Negative	0	0	9	1640	0.684	1.297
Farm1_15	979	Bird 10	10	2018	25	Negative	0	Negative	0	0.00790108	1	550	0	0
Farm1_15	982	Bird 11	10	2018	25	Negative	0	37.1216	2.09425	0.0102923	64	25055	0.733	2.117
Farm1_15	984	Bird 12	10	2018	25	37.223	16.1341	Negative	0	0.00623267	4	500	0.188	0.358
Farm3_16	985	Bird 1	10	2018	26	Negative	0	Negative	0	0	16	2209	0.665	1.381
Farm3_16	986	Bird 2	10	2018	26	36.7854	20.9071	Negative	0	0	11	1510	0.658	1.389
Farm3_16	989	Bird 3	10	2018	26	Negative	0	Negative	0	0	8	1152	0.085	0.216
Farm3_16	992	Bird 4	10	2018	26	Negative	0	Negative	0	0	5	661	0.012	0.054
Farm3_16	993	Bird 5	10	2018	26	36.1636	42.6558	Negative	0	0	4	462	0.203	0.452
Farm3_16	994	Bird 6	10	2018	26	Negative	0	Negative	0	<0.001	13	2808	0.731	1.584
Farm3_16	999	Bird 7	10	2018	26	36.5817	44.8994	Negative	0	0	7	770	0.426	0.905
Farm3_16	1000	Bird 8	10	2018	26	Negative	0	Negative	0	0	9	1233	0.182	0.418
Farm3_16	1001	Bird 9	10	2018	26	Negative	0	Negative	0	0	12	1184	0.734	1.52
Farm3_16	1002	Bird 10	10	2018	26	Negative	0	35.9278	0.00176174	0	6	378	0.097	0.255
Farm3_16	1003	Bird 11	10	2018	26	Negative	0	Negative	0	0	4	848	0.105	0.228
Farm3_16	1004	Bird 12	10	2018	26	Negative	0	39.0657	6.82276e-09	<0.001	8	782	0.562	1.026
Farm2_17	1006	Bird 1	11	2018	25	Negative	0	Negative	0	0	14	2745	0.591	1.219
Farm2_17	1007	Bird 2	11	2018	25	Negative	0	Negative	0	0	6	316	0.362	0.8
Farm2_17	1008	Bird 3	11	2018	25	Negative	0	Negative	0	0	8	680	0.553	0.951
Farm2_17	1009	Bird 4	11	2018	25	Negative	0	Negative	0	0.00517072	10	1018	0.464	1.037
Farm2_17	1010	Bird 5	11	2018	25	38.6441	3.84483	Negative	0	0	11	1986	0.723	1.402
Farm2_17	1011	Bird 6	11	2018	25	Negative	0	Negative	0	0.00826583	17	3199	0.817	1.858
Farm2_17	1014	Bird 7	11	2018	25	Negative	0	Negative	0	0	2	251	0.077	0.169
Farm2_17	1017	Bird 8	11	2018	25	Negative	0	Negative	0	<0.001	11	1933	0.767	1.583
Farm2_17	1020	Bird 9	11	2018	25	37.7017	11.8195	Negative	0	0.00764799	6	669	0.494	0.848
Farm2_17	1022	Bird 10	11	2018	25	Negative	0	Negative	0	<0.001	8	578	0.41	0.886
Farm2_17	1023	Bird 11	11	2018	25	Negative	0	Negative	0	0.00521105	3	336	0.125	0.29
Farm1_18	1025	Bird 1	11	2018	26	Negative	0	Negative	0	0	3	413	0.542	0.844
Farm1_18	1026	Bird 2	11	2018	26	Negative	0	Negative	0	0	14	1699	0.727	1.537
Farm1_18	1028	Bird 3	11	2018	26	37.5984	4.91849	Negative	0	0	7	1108	0.749	1.474
Farm1_18	1030	Bird 4	11	2018	26	33.8279	2488.04	Negative	0	0	10	1055	0.662	1.359
Farm1_18	1031	Bird 5	11	2018	26	Negative	0	Negative	0	0.170393	11	411	0.632	1.372
Farm1_18	1032	Bird 6	11	2018	26	Negative	0	Negative	0	0.222555	14	1074	0.545	1.049
Farm1_18	1034	Bird 7	11	2018	26	Negative	0	Negative	0	0.183471	4	1117	0.123	0.253
Farm1_18	1035	Bird 8	11	2018	26	Negative	0	Negative	0	0.216945	18	1937	0.645	1.379
Farm1_18	1036	Bird 9	11	2018	26	Negative	0	Negative	0	0.229112	6	728	0.548	0.957
Farm1_18	1037	Bird 10	11	2018	26	Negative	0	Negative	0	0.152075	6	711	0.623	1.14
Farm1_18	1038	Bird 11	11	2018	26	Negative	0	Negative	0	0.207565	5	319	0.091	0.241
Farm1_18	1039	Bird 12	11	2018	26	Negative	0	Negative	0	0.171887	2	334	0.139	0.268
Farm1_18	1040	Bird 13	11	2018	26	Negative	0	Negative	0	0.273896	10	1276	0.662	1.309
Farm1_18	1041	Bird 14	11	2018	26	Negative	0	Negative	0	0.234608	7	2354	0.419	0.773
Farm1_18	1043	Bird 15	11	2018	26	Negative	0	Negative	0	0.264815	35	5560	0.907	2.576
Farm1_18	1044	Bird 16	11	2018	26	Negative	0	Negative	0	0.244046	2	365	0.084	0.181
Farm3_19	1046	Bird 1	12	2018	27	18.926	35327512576	Negative	0	16.0756	32	87161	0.007	0.031
Farm3_19	1047	Bird 2	12	2018	27	20.888	2657602560	Negative	0	12.1377	32	119558	0.006	0.026
Farm3_19	1049	Bird 3	12	2018	27	21.373	1720662400	Negative	0	51.1925	41	120021	0.007	0.029
Farm3_19	1050	Bird 4	12	2018	27	22.9438	214509136	Negative	0	6.4077	19	60859	0.007	0.03
Farm3_19	1051	Bird 5	12	2018	27	21.4946	1263772416	Negative	0	13.1649	33	89869	0.006	0.028
Farm3_19	1052	Bird 6	12	2018	27	18.0997	96713023488	Negative	0	3.99389	34	109244	0.007	0.028
Farm3_19	1053	Bird 7	12	2018	27	22.4544	386554144	Negative	0	16.8537	36	133172	0.008	0.033
Farm3_19	1054	Bird 8	12	2018	27	16.8549	428206948352	Negative	0	30.6773	8	9818	0.011	0.041
Farm3_19	1055	Bird 9	12	2018	27	23.158	219025104	Negative	0	19.1666	32	105600	0.007	0.028
Farm3_19	1056	Bird 10	12	2018	27	19.8477	28478236672	Negative	0	53.7593	26	92129	0.006	0.025
Farm3_19	1057	Bird 11	12	2018	27	Negative	0	Negative	0	44.2384	32	74921	0.008	0.032
Farm3_19	1058	Bird 12	12	2018	27	20.9541	4588603904	Negative	0	23.0198	30	139923	0.006	0.025
Farm3_19	1059	Bird 13	12	2018	27	17.5357	412680978432	Negative	0	13.5959	41	164693	0.006	0.025
Farm3_19	1061	Bird 14	12	2018	27	22.2243	1148705024	Negative	0	5.6862	26	57489	0.007	0.029
Farm3_19	1062	Bird 15	12	2018	27	20.9157	6401966080	Negative	0	6.87687	34	111184	0.006	0.027
Farm3_19	1063	Bird 16	12	2018	27	21.2967	2941755648	Negative	0	11.4137	43	152739	0.006	0.025
Farm2_20	1065	Bird 1	12	2018	26	Negative	0	Negative	0	0.870054	4	2223	0.004	0.019
Farm2_20	1066	Bird 2	12	2018	26	33.8457	465.006	Negative	0	0.571722	2	284	0.007	0.025
Farm2_20	1068	Bird 3	12	2018	26	Negative	0	Negative	0	<0.001	6	3248	0.228	0.404
Farm2_20	1069	Bird 4	12	2018	26	Negative	0	Negative	0	<0.001	3	692	0.488	0.703
Farm2_20	1071	Bird 5	12	2018	26	Negative	0	Negative	0	<0.001	64	20939	0.738	2.061
Farm2_20	1072	Bird 6	12	2018	26	Negative	0	Negative	0	0	45	11249	0.631	1.682
Farm2_20	1073	Bird 7	12	2018	26	Negative	0	Negative	0	0	3	299	0.222	0.438
Farm2_20	1074	Bird 8	12	2018	26	Negative	0	Negative	0	0.0399984	19	2438	0.804	1.841
Farm2_20	1076	Bird 9	12	2018	26	Negative	0	Negative	0	0	5	893	0.733	1.357
Farm2_20	1077	Bird 10	12	2018	26	Negative	0	Negative	0	0	2	464	0.004	0.017
Farm2_20	1079	Bird 11	12	2018	26	Negative	0	Negative	0	0	4	581	0.259	0.5
Farm2_20	1082	Bird 12	12	2018	26	Negative	0	Negative	0	0	2	215	0.122	0.243
Farm2_20	1083	Bird 13	12	2018	26	Negative	0	Negative	0	0	13	1088	0.611	1.297
